# Multi-GBS: A massively multiplexed GBS-based protocol optimized for large, repetitive conifer genomes

**DOI:** 10.1101/2022.01.10.475685

**Authors:** Miguel Vallebueno-Estrada, Sonja Steindl, Vasilina Akulova, Julia Riefler, Lucyna Slusarz, Alexis Arizpe, Kelly Swarts

## Abstract

Reduced representation library approaches are still a valuable tool for breeding and population and ecological genomics, even with impressive increases in sequencing capacity in recent years. Unfortunately, current approaches only allow for multiplexing up to 384 samples. To take advantage of increased sequencing capacity, we present Multi-GBS, a massively multiplexable extension to Genotyping-by-Sequencing that is also optimized for large conifer genomes. In Norway Spruce, a highly repetitive 20Gbp diploid genome with high population genetic variation, we call over a million variants in 32 genotypes from three populations, two natural forest in the Alps and Bohemian Alps, and a managed population from southeastern Austria using the existing TASSEL GBSv2 pipeline. Metric MDS analysis of replicated genotypes shows that technical bias in resulting genotype calling is minimal and that populations cluster in biologically meaningful ways.
