## Supplementary Material 1. GBS. Oligos for "Multi-GBS: A massively multiplexed GBS-based protocol optimized for large, repetitive conifer genomes"

### Sheet: Sheet1
Oligo_name	Sequence (5' - 3')	Step
GBS_ApeKI_Common_TruSeq_B	GTGACTGGAGTTCAGACGTGTGCTCTTCCGATCT	3
GBS_ApeKI_Common_TruSeq_T	CWGAGATCGGAAGAGCACACGTCTGAACTCCAGTCAC	3
GBS_ApeKI_E_1_B	CWGGCCTAGATCGGAAGAGCGTCGTGTAGGGAAAGAGTGT	3
GBS_ApeKI_E_1_T	ACACTCTTTCCCTACACGACGCTCTTCCGATCTAGGC	3
GBS_ApeKI_E_10_B	CWGTCCATTGTAGATCGGAAGAGCGTCGTGTAGGGAAAGAGTGT	3
GBS_ApeKI_E_10_T	ACACTCTTTCCCTACACGACGCTCTTCCGATCTACAATGGA	3
GBS_ApeKI_E_11_B	CWGACTCTTGTAGATCGGAAGAGCGTCGTGTAGGGAAAGAGTGT	3
GBS_ApeKI_E_11_T	ACACTCTTTCCCTACACGACGCTCTTCCGATCTACAAGAGT	3
GBS_ApeKI_E_12_B	CWGTCATGTTCAGATCGGAAGAGCGTCGTGTAGGGAAAGAGTGT	3
GBS_ApeKI_E_12_T	ACACTCTTTCCCTACACGACGCTCTTCCGATCTGAACATGA	3
GBS_ApeKI_E_13_B	CWGAATGCTAGATCGGAAGAGCGTCGTGTAGGGAAAGAGTGT	3
GBS_ApeKI_E_13_T	ACACTCTTTCCCTACACGACGCTCTTCCGATCTAGCATT	3
GBS_ApeKI_E_14_B	CWGTCGGAGAGATCGGAAGAGCGTCGTGTAGGGAAAGAGTGT	3
GBS_ApeKI_E_14_T	ACACTCTTTCCCTACACGACGCTCTTCCGATCTCTCCGA	3
GBS_ApeKI_E_15_B	CWGTGCCAAAGATCGGAAGAGCGTCGTGTAGGGAAAGAGTGT	3
GBS_ApeKI_E_15_T	ACACTCTTTCCCTACACGACGCTCTTCCGATCTTTGGCA	3
GBS_ApeKI_E_16_B	CWGACGTGGAGATCGGAAGAGCGTCGTGTAGGGAAAGAGTGT	3
GBS_ApeKI_E_16_T	ACACTCTTTCCCTACACGACGCTCTTCCGATCTCCACGT	3
GBS_ApeKI_E_17_B	CWGGACATCAGATCGGAAGAGCGTCGTGTAGGGAAAGAGTGT	3
GBS_ApeKI_E_17_T	ACACTCTTTCCCTACACGACGCTCTTCCGATCTGATGTC	3
GBS_ApeKI_E_18_B	CWGGTAACAAGATCGGAAGAGCGTCGTGTAGGGAAAGAGTGT	3
GBS_ApeKI_E_18_T	ACACTCTTTCCCTACACGACGCTCTTCCGATCTTGTTAC	3
GBS_ApeKI_E_19_B	CWGTAACTGAGATCGGAAGAGCGTCGTGTAGGGAAAGAGTGT	3
GBS_ApeKI_E_19_T	ACACTCTTTCCCTACACGACGCTCTTCCGATCTCAGTTA	3
GBS_ApeKI_E_2_B	CWGAATCAGATCGGAAGAGCGTCGTGTAGGGAAAGAGTGT	3
GBS_ApeKI_E_2_T	ACACTCTTTCCCTACACGACGCTCTTCCGATCTGATT	3
GBS_ApeKI_E_20_B	CWGATAGGCAGATCGGAAGAGCGTCGTGTAGGGAAAGAGTGT	3
GBS_ApeKI_E_20_T	ACACTCTTTCCCTACACGACGCTCTTCCGATCTGCCTAT	3
GBS_ApeKI_E_21_B	CWGGCCACTAGATCGGAAGAGCGTCGTGTAGGGAAAGAGTGT	3
GBS_ApeKI_E_21_T	ACACTCTTTCCCTACACGACGCTCTTCCGATCTAGTGGC	3
GBS_ApeKI_E_22_B	CWGAGGTCAAGATCGGAAGAGCGTCGTGTAGGGAAAGAGTGT	3
GBS_ApeKI_E_22_T	ACACTCTTTCCCTACACGACGCTCTTCCGATCTTGACCT	3
GBS_ApeKI_E_23_B	CWGGTGCAAAGATCGGAAGAGCGTCGTGTAGGGAAAGAGTGT	3
GBS_ApeKI_E_23_T	ACACTCTTTCCCTACACGACGCTCTTCCGATCTTTGCAC	3
GBS_ApeKI_E_24_B	CWGAGCTAGAGATCGGAAGAGCGTCGTGTAGGGAAAGAGTGT	3
GBS_ApeKI_E_24_T	ACACTCTTTCCCTACACGACGCTCTTCCGATCTCTAGCT	3
GBS_ApeKI_E_25_B	CWGAACGATTAGATCGGAAGAGCGTCGTGTAGGGAAAGAGTGT	3
GBS_ApeKI_E_25_T	ACACTCTTTCCCTACACGACGCTCTTCCGATCTAATCGTT	3
GBS_ApeKI_E_26_B	CWGTCCATAGAGATCGGAAGAGCGTCGTGTAGGGAAAGAGTGT	3
GBS_ApeKI_E_26_T	ACACTCTTTCCCTACACGACGCTCTTCCGATCTCTATGGA	3
GBS_ApeKI_E_27_B	CWGTACCGTAAGATCGGAAGAGCGTCGTGTAGGGAAAGAGTGT	3
GBS_ApeKI_E_27_T	ACACTCTTTCCCTACACGACGCTCTTCCGATCTTACGGTA	3
GBS_ApeKI_E_28_B	CWGACATAGTAGATCGGAAGAGCGTCGTGTAGGGAAAGAGTGT	3
GBS_ApeKI_E_28_T	ACACTCTTTCCCTACACGACGCTCTTCCGATCTACTATGT	3
GBS_ApeKI_E_29_B	CWGATTCACGAGATCGGAAGAGCGTCGTGTAGGGAAAGAGTGT	3
GBS_ApeKI_E_29_T	ACACTCTTTCCCTACACGACGCTCTTCCGATCTCGTGAAT	3
GBS_ApeKI_E_3_B	CWGACGGTAGATCGGAAGAGCGTCGTGTAGGGAAAGAGTGT	3
GBS_ApeKI_E_3_T	ACACTCTTTCCCTACACGACGCTCTTCCGATCTACCGT	3
GBS_ApeKI_E_30_B	CWGTCTGCAAAGATCGGAAGAGCGTCGTGTAGGGAAAGAGTGT	3
GBS_ApeKI_E_30_T	ACACTCTTTCCCTACACGACGCTCTTCCGATCTTTGCAGA	3
GBS_ApeKI_E_31_B	CWGACAAGTTAGATCGGAAGAGCGTCGTGTAGGGAAAGAGTGT	3
GBS_ApeKI_E_31_T	ACACTCTTTCCCTACACGACGCTCTTCCGATCTAACTTGT	3
GBS_ApeKI_E_32_B	CWGTACGTCAAGATCGGAAGAGCGTCGTGTAGGGAAAGAGTGT	3
GBS_ApeKI_E_32_T	ACACTCTTTCCCTACACGACGCTCTTCCGATCTTGACGTA	3
GBS_ApeKI_E_33_B	CWGTTATAGCAGATCGGAAGAGCGTCGTGTAGGGAAAGAGTGT	3
GBS_ApeKI_E_33_T	ACACTCTTTCCCTACACGACGCTCTTCCGATCTGCTATAA	3
GBS_ApeKI_E_34_B	CWGATACGATAGATCGGAAGAGCGTCGTGTAGGGAAAGAGTGT	3
GBS_ApeKI_E_34_T	ACACTCTTTCCCTACACGACGCTCTTCCGATCTATCGTAT	3
GBS_ApeKI_E_35_B	CWGATCAGTAAGATCGGAAGAGCGTCGTGTAGGGAAAGAGTGT	3
GBS_ApeKI_E_35_T	ACACTCTTTCCCTACACGACGCTCTTCCGATCTTACTGAT	3
GBS_ApeKI_E_36_B	CWGTCTCAAGAGATCGGAAGAGCGTCGTGTAGGGAAAGAGTGT	3
GBS_ApeKI_E_36_T	ACACTCTTTCCCTACACGACGCTCTTCCGATCTCTTGAGA	3
GBS_ApeKI_E_37_B	CWGAACTTGAAGATCGGAAGAGCGTCGTGTAGGGAAAGAGTGT	3
GBS_ApeKI_E_37_T	ACACTCTTTCCCTACACGACGCTCTTCCGATCTTCAAGTT	3
GBS_ApeKI_E_38_B	CWGTATGATCAGATCGGAAGAGCGTCGTGTAGGGAAAGAGTGT	3
GBS_ApeKI_E_38_T	ACACTCTTTCCCTACACGACGCTCTTCCGATCTGATCATA	3
GBS_ApeKI_E_39_B	CWGTCAATGCAGATCGGAAGAGCGTCGTGTAGGGAAAGAGTGT	3
GBS_ApeKI_E_39_T	ACACTCTTTCCCTACACGACGCTCTTCCGATCTGCATTGA	3
GBS_ApeKI_E_4_B	CWGTGACGAGATCGGAAGAGCGTCGTGTAGGGAAAGAGTGT	3
GBS_ApeKI_E_4_T	ACACTCTTTCCCTACACGACGCTCTTCCGATCTCGTCA	3
GBS_ApeKI_E_40_B	CWGATACCTGAGATCGGAAGAGCGTCGTGTAGGGAAAGAGTGT	3
GBS_ApeKI_E_40_T	ACACTCTTTCCCTACACGACGCTCTTCCGATCTCAGGTAT	3
GBS_ApeKI_E_41_B	CWGTATTGCAAGATCGGAAGAGCGTCGTGTAGGGAAAGAGTGT	3
GBS_ApeKI_E_41_T	ACACTCTTTCCCTACACGACGCTCTTCCGATCTTGCAATA	3
GBS_ApeKI_E_42_B	CWGACGATATAGATCGGAAGAGCGTCGTGTAGGGAAAGAGTGT	3
GBS_ApeKI_E_42_T	ACACTCTTTCCCTACACGACGCTCTTCCGATCTATATCGT	3
GBS_ApeKI_E_43_B	CWGATAGACTAGATCGGAAGAGCGTCGTGTAGGGAAAGAGTGT	3
GBS_ApeKI_E_43_T	ACACTCTTTCCCTACACGACGCTCTTCCGATCTAGTCTAT	3
GBS_ApeKI_E_44_B	CWGTTCAGACAGATCGGAAGAGCGTCGTGTAGGGAAAGAGTGT	3
GBS_ApeKI_E_44_T	ACACTCTTTCCCTACACGACGCTCTTCCGATCTGTCTGAA	3
GBS_ApeKI_E_45_B	CWGAACTGATAGATCGGAAGAGCGTCGTGTAGGGAAAGAGTGT	3
GBS_ApeKI_E_45_T	ACACTCTTTCCCTACACGACGCTCTTCCGATCTATCAGTT	3
GBS_ApeKI_E_46_B	CWGTCAACTGAGATCGGAAGAGCGTCGTGTAGGGAAAGAGTGT	3
GBS_ApeKI_E_46_T	ACACTCTTTCCCTACACGACGCTCTTCCGATCTCAGTTGA	3
GBS_ApeKI_E_47_B	CWGTTGCACAAGATCGGAAGAGCGTCGTGTAGGGAAAGAGTGT	3
GBS_ApeKI_E_47_T	ACACTCTTTCCCTACACGACGCTCTTCCGATCTTGTGCAA	3
GBS_ApeKI_E_48_B	CWGACTGTCGAGATCGGAAGAGCGTCGTGTAGGGAAAGAGTGT	3
GBS_ApeKI_E_48_T	ACACTCTTTCCCTACACGACGCTCTTCCGATCTCGACAGT	3
GBS_ApeKI_E_49_B	CWGTACACGTAGATCGGAAGAGCGTCGTGTAGGGAAAGAGTGT	3
GBS_ApeKI_E_49_T	ACACTCTTTCCCTACACGACGCTCTTCCGATCTACGTGTA	3
GBS_ApeKI_E_5_B	CWGTGCGAAGATCGGAAGAGCGTCGTGTAGGGAAAGAGTGT	3
GBS_ApeKI_E_5_T	ACACTCTTTCCCTACACGACGCTCTTCCGATCTTCGCA	3
GBS_ApeKI_E_50_B	CWGATGCATCAGATCGGAAGAGCGTCGTGTAGGGAAAGAGTGT	3
GBS_ApeKI_E_50_T	ACACTCTTTCCCTACACGACGCTCTTCCGATCTGATGCAT	3
GBS_ApeKI_E_51_B	CWGACATTAGAGATCGGAAGAGCGTCGTGTAGGGAAAGAGTGT	3
GBS_ApeKI_E_51_T	ACACTCTTTCCCTACACGACGCTCTTCCGATCTCTAATGT	3
GBS_ApeKI_E_52_B	CWGTATCGACAGATCGGAAGAGCGTCGTGTAGGGAAAGAGTGT	3
GBS_ApeKI_E_52_T	ACACTCTTTCCCTACACGACGCTCTTCCGATCTGTCGATA	3
GBS_ApeKI_E_53_B	CWGACGTATAAGATCGGAAGAGCGTCGTGTAGGGAAAGAGTGT	3
GBS_ApeKI_E_53_T	ACACTCTTTCCCTACACGACGCTCTTCCGATCTTATACGT	3
GBS_ApeKI_E_54_B	CWGATTACGCAGATCGGAAGAGCGTCGTGTAGGGAAAGAGTGT	3
GBS_ApeKI_E_54_T	ACACTCTTTCCCTACACGACGCTCTTCCGATCTGCGTAAT	3
GBS_ApeKI_E_55_B	CWGTAACGCTAGATCGGAAGAGCGTCGTGTAGGGAAAGAGTGT	3
GBS_ApeKI_E_55_T	ACACTCTTTCCCTACACGACGCTCTTCCGATCTAGCGTTA	3
GBS_ApeKI_E_56_B	CWGTCCGGATAGATCGGAAGAGCGTCGTGTAGGGAAAGAGTGT	3
GBS_ApeKI_E_56_T	ACACTCTTTCCCTACACGACGCTCTTCCGATCTATCCGGA	3
GBS_ApeKI_E_57_B	CWGATACTGAAGATCGGAAGAGCGTCGTGTAGGGAAAGAGTGT	3
GBS_ApeKI_E_57_T	ACACTCTTTCCCTACACGACGCTCTTCCGATCTTCAGTAT	3
GBS_ApeKI_E_58_B	CWGAACATTGAGATCGGAAGAGCGTCGTGTAGGGAAAGAGTGT	3
GBS_ApeKI_E_58_T	ACACTCTTTCCCTACACGACGCTCTTCCGATCTCAATGTT	3
GBS_ApeKI_E_59_B	CWGTCGTAACAGATCGGAAGAGCGTCGTGTAGGGAAAGAGTGT	3
GBS_ApeKI_E_59_T	ACACTCTTTCCCTACACGACGCTCTTCCGATCTGTTACGA	3
GBS_ApeKI_E_6_B	CWGATGCGAGATCGGAAGAGCGTCGTGTAGGGAAAGAGTGT	3
GBS_ApeKI_E_6_T	ACACTCTTTCCCTACACGACGCTCTTCCGATCTCGCAT	3
GBS_ApeKI_E_60_B	CWGATATGCAAGATCGGAAGAGCGTCGTGTAGGGAAAGAGTGT	3
GBS_ApeKI_E_60_T	ACACTCTTTCCCTACACGACGCTCTTCCGATCTTGCATAT	3
GBS_ApeKI_E_61_B	CWGACTTCTTGAGATCGGAAGAGCGTCGTGTAGGGAAAGAGTGT	3
GBS_ApeKI_E_61_T	ACACTCTTTCCCTACACGACGCTCTTCCGATCTCAAGAAGT	3
GBS_ApeKI_E_62_B	CWGACCATGACAGATCGGAAGAGCGTCGTGTAGGGAAAGAGTGT	3
GBS_ApeKI_E_62_T	ACACTCTTTCCCTACACGACGCTCTTCCGATCTGTCATGGT	3
GBS_ApeKI_E_63_B	CWGTCACTGTTAGATCGGAAGAGCGTCGTGTAGGGAAAGAGTGT	3
GBS_ApeKI_E_63_T	ACACTCTTTCCCTACACGACGCTCTTCCGATCTAACAGTGA	3
GBS_ApeKI_E_64_B	CWGTCTTGCACAGATCGGAAGAGCGTCGTGTAGGGAAAGAGTGT	3
GBS_ApeKI_E_64_T	ACACTCTTTCCCTACACGACGCTCTTCCGATCTGTGCAAGA	3
GBS_ApeKI_E_65_B	CWGTCCTATTGAGATCGGAAGAGCGTCGTGTAGGGAAAGAGTGT	3
GBS_ApeKI_E_65_T	ACACTCTTTCCCTACACGACGCTCTTCCGATCTCAATAGGA	3
GBS_ApeKI_E_66_B	CWGACACTGCAAGATCGGAAGAGCGTCGTGTAGGGAAAGAGTGT	3
GBS_ApeKI_E_66_T	ACACTCTTTCCCTACACGACGCTCTTCCGATCTTGCAGTGT	3
GBS_ApeKI_E_67_B	CWGTCTAGCCTAGATCGGAAGAGCGTCGTGTAGGGAAAGAGTGT	3
GBS_ApeKI_E_67_T	ACACTCTTTCCCTACACGACGCTCTTCCGATCTAGGCTAGA	3
GBS_ApeKI_E_68_B	CWGACCACTAGAGATCGGAAGAGCGTCGTGTAGGGAAAGAGTGT	3
GBS_ApeKI_E_68_T	ACACTCTTTCCCTACACGACGCTCTTCCGATCTCTAGTGGT	3
GBS_ApeKI_E_69_B	CWGACACTAGCAGATCGGAAGAGCGTCGTGTAGGGAAAGAGTGT	3
GBS_ApeKI_E_69_T	ACACTCTTTCCCTACACGACGCTCTTCCGATCTGCTAGTGT	3
GBS_ApeKI_E_7_B	CWGACTATGAAGATCGGAAGAGCGTCGTGTAGGGAAAGAGTGT	3
GBS_ApeKI_E_7_T	ACACTCTTTCCCTACACGACGCTCTTCCGATCTTCATAGT	3
GBS_ApeKI_E_70_B	CWGTGCCAACTAGATCGGAAGAGCGTCGTGTAGGGAAAGAGTGT	3
GBS_ApeKI_E_70_T	ACACTCTTTCCCTACACGACGCTCTTCCGATCTAGTTGGCA	3
GBS_ApeKI_E_71_B	CWGACTTGCGAAGATCGGAAGAGCGTCGTGTAGGGAAAGAGTGT	3
GBS_ApeKI_E_71_T	ACACTCTTTCCCTACACGACGCTCTTCCGATCTTCGCAAGT	3
GBS_ApeKI_E_72_B	CWGACACATCGAGATCGGAAGAGCGTCGTGTAGGGAAAGAGTGT	3
GBS_ApeKI_E_72_T	ACACTCTTTCCCTACACGACGCTCTTCCGATCTCGATGTGT	3
GBS_ApeKI_E_73_B	CWGTCTACGTTAGATCGGAAGAGCGTCGTGTAGGGAAAGAGTGT	3
GBS_ApeKI_E_73_T	ACACTCTTTCCCTACACGACGCTCTTCCGATCTAACGTAGA	3
GBS_ApeKI_E_74_B	CWGTCCGTGAGAGATCGGAAGAGCGTCGTGTAGGGAAAGAGTGT	3
GBS_ApeKI_E_74_T	ACACTCTTTCCCTACACGACGCTCTTCCGATCTCTCACGGA	3
GBS_ApeKI_E_75_B	CWGACACGCTAAGATCGGAAGAGCGTCGTGTAGGGAAAGAGTGT	3
GBS_ApeKI_E_75_T	ACACTCTTTCCCTACACGACGCTCTTCCGATCTTAGCGTGT	3
GBS_ApeKI_E_76_B	CWGTCTTACGTAGATCGGAAGAGCGTCGTGTAGGGAAAGAGTGT	3
GBS_ApeKI_E_76_T	ACACTCTTTCCCTACACGACGCTCTTCCGATCTACGTAAGA	3
GBS_ApeKI_E_77_B	CWGACCATACGAGATCGGAAGAGCGTCGTGTAGGGAAAGAGTGT	3
GBS_ApeKI_E_77_T	ACACTCTTTCCCTACACGACGCTCTTCCGATCTCGTATGGT	3
GBS_ApeKI_E_78_B	CWGACACGTACAGATCGGAAGAGCGTCGTGTAGGGAAAGAGTGT	3
GBS_ApeKI_E_78_T	ACACTCTTTCCCTACACGACGCTCTTCCGATCTGTACGTGT	3
GBS_ApeKI_E_79_B	CWGTCTTCGAAAGATCGGAAGAGCGTCGTGTAGGGAAAGAGTGT	3
GBS_ApeKI_E_79_T	ACACTCTTTCCCTACACGACGCTCTTCCGATCTTTCGAAGA	3
GBS_ApeKI_E_8_B	CWGATCGTAAAGATCGGAAGAGCGTCGTGTAGGGAAAGAGTGT	3
GBS_ApeKI_E_8_T	ACACTCTTTCCCTACACGACGCTCTTCCGATCTTTACGAT	3
GBS_ApeKI_E_80_B	CWGTCCGTATTAGATCGGAAGAGCGTCGTGTAGGGAAAGAGTGT	3
GBS_ApeKI_E_80_T	ACACTCTTTCCCTACACGACGCTCTTCCGATCTAATACGGA	3
GBS_ApeKI_E_81_B	CWGACCAGTCAAGATCGGAAGAGCGTCGTGTAGGGAAAGAGTGT	3
GBS_ApeKI_E_81_T	ACACTCTTTCCCTACACGACGCTCTTCCGATCTTGACTGGT	3
GBS_ApeKI_E_82_B	CWGACATCCGCAGATCGGAAGAGCGTCGTGTAGGGAAAGAGTGT	3
GBS_ApeKI_E_82_T	ACACTCTTTCCCTACACGACGCTCTTCCGATCTGCGGATGT	3
GBS_ApeKI_E_83_B	CWGTCTCAATGAGATCGGAAGAGCGTCGTGTAGGGAAAGAGTGT	3
GBS_ApeKI_E_83_T	ACACTCTTTCCCTACACGACGCTCTTCCGATCTCATTGAGA	3
GBS_ApeKI_E_84_B	CWGTCTGTTACAGATCGGAAGAGCGTCGTGTAGGGAAAGAGTGT	3
GBS_ApeKI_E_84_T	ACACTCTTTCCCTACACGACGCTCTTCCGATCTGTAACAGA	3
GBS_ApeKI_E_85_B	CWGACCAAGCTAGATCGGAAGAGCGTCGTGTAGGGAAAGAGTGT	3
GBS_ApeKI_E_85_T	ACACTCTTTCCCTACACGACGCTCTTCCGATCTAGCTTGGT	3
GBS_ApeKI_E_86_B	CWGTCATCTGTAGATCGGAAGAGCGTCGTGTAGGGAAAGAGTGT	3
GBS_ApeKI_E_86_T	ACACTCTTTCCCTACACGACGCTCTTCCGATCTACAGATGA	3
GBS_ApeKI_E_87_B	CWGACCAACTGAGATCGGAAGAGCGTCGTGTAGGGAAAGAGTGT	3
GBS_ApeKI_E_87_T	ACACTCTTTCCCTACACGACGCTCTTCCGATCTCAGTTGGT	3
GBS_ApeKI_E_88_B	CWGTTCTTGCAAGATCGGAAGAGCGTCGTGTAGGGAAAGAGTGT	3
GBS_ApeKI_E_88_T	ACACTCTTTCCCTACACGACGCTCTTCCGATCTTGCAAGAA	3
GBS_ApeKI_E_89_B	CWGTCTCGAGTAGATCGGAAGAGCGTCGTGTAGGGAAAGAGTGT	3
GBS_ApeKI_E_89_T	ACACTCTTTCCCTACACGACGCTCTTCCGATCTACTCGAGA	3
GBS_ApeKI_E_9_B	CWGTCTAGCCAGATCGGAAGAGCGTCGTGTAGGGAAAGAGTGT	3
GBS_ApeKI_E_9_T	ACACTCTTTCCCTACACGACGCTCTTCCGATCTGGCTAGA	3
GBS_ApeKI_E_90_B	CWGACAGCTCCAGATCGGAAGAGCGTCGTGTAGGGAAAGAGTGT	3
GBS_ApeKI_E_90_T	ACACTCTTTCCCTACACGACGCTCTTCCGATCTGGAGCTGT	3
GBS_ApeKI_E_91_B	CWGACACTCAGAGATCGGAAGAGCGTCGTGTAGGGAAAGAGTGT	3
GBS_ApeKI_E_91_T	ACACTCTTTCCCTACACGACGCTCTTCCGATCTCTGAGTGT	3
GBS_ApeKI_E_92_B	CWGTTCTGATCAGATCGGAAGAGCGTCGTGTAGGGAAAGAGTGT	3
GBS_ApeKI_E_92_T	ACACTCTTTCCCTACACGACGCTCTTCCGATCTGATCAGAA	3
GBS_ApeKI_E_93_B	CWGTCTATGCAAGATCGGAAGAGCGTCGTGTAGGGAAAGAGTGT	3
GBS_ApeKI_E_93_T	ACACTCTTTCCCTACACGACGCTCTTCCGATCTTGCATAGA	3
GBS_ApeKI_E_94_B	CWGATTCGTTCAGATCGGAAGAGCGTCGTGTAGGGAAAGAGTGT	3
GBS_ApeKI_E_94_T	ACACTCTTTCCCTACACGACGCTCTTCCGATCTGAACGAAT	3
GBS_ApeKI_E_95_B	CWGTCCGCCAAAGATCGGAAGAGCGTCGTGTAGGGAAAGAGTGT	3
GBS_ApeKI_E_95_T	ACACTCTTTCCCTACACGACGCTCTTCCGATCTTTGGCGGA	3
GBS_ApeKI_E_96_B	CWGATGCGGCGAGATCGGAAGAGCGTCGTGTAGGGAAAGAGTGT	3
GBS_ApeKI_E_96_T	ACACTCTTTCCCTACACGACGCTCTTCCGATCTCGCCGCAT	3
GBS_S_UDI0001_p5	AATGATACGGCGACCACCGAGATCTACACAGCGCTAGACACTCTTTCCCTACACGACGCTCTTCCGATCT	5
GBS_S_UDI0001_p7	CAAGCAGAAGACGGCATACGAGATCCGCGGTTGTGACTGGAGTTCAGACGTGTGCTCTTCCGATC	5
GBS_S_UDI0021_p5	AATGATACGGCGACCACCGAGATCTACACAAGACGTCACACTCTTTCCCTACACGACGCTCTTCCGATCT	5
GBS_S_UDI0021_p7	CAAGCAGAAGACGGCATACGAGATGGTACCTTGTGACTGGAGTTCAGACGTGTGCTCTTCCGATC	5
GBS_S_UDI0023_p5	AATGATACGGCGACCACCGAGATCTACACACCGGCCAACACTCTTTCCCTACACGACGCTCTTCCGATCT	5
GBS_S_UDI0023_p7	CAAGCAGAAGACGGCATACGAGATGCAGAATTGTGACTGGAGTTCAGACGTGTGCTCTTCCGATC	5
GBS_S_UDI0025_p5	AATGATACGGCGACCACCGAGATCTACACAACCGCGGACACTCTTTCCCTACACGACGCTCTTCCGATCT	5
GBS_S_UDI0025_p7	CAAGCAGAAGACGGCATACGAGATACTAAGATGTGACTGGAGTTCAGACGTGTGCTCTTCCGATC	5
GBS_S_UDI0030_p5	AATGATACGGCGACCACCGAGATCTACACTGACAAGCACACTCTTTCCCTACACGACGCTCTTCCGATCT	5
GBS_S_UDI0030_p7	CAAGCAGAAGACGGCATACGAGATTTACAGGAGTGACTGGAGTTCAGACGTGTGCTCTTCCGATC	5
GBS_S_UDI0051_p5	AATGATACGGCGACCACCGAGATCTACACATACCAAGACACTCTTTCCCTACACGACGCTCTTCCGATCT	5
GBS_S_UDI0051_p7	CAAGCAGAAGACGGCATACGAGATAACAGGTTGTGACTGGAGTTCAGACGTGTGCTCTTCCGATC	5
GBS_S_UDI0052_p5	AATGATACGGCGACCACCGAGATCTACACGCGTTGGAACACTCTTTCCCTACACGACGCTCTTCCGATCT	5
GBS_S_UDI0052_p7	CAAGCAGAAGACGGCATACGAGATGGTGAACCGTGACTGGAGTTCAGACGTGTGCTCTTCCGATC	5
GBS_S_UDI0054_p5	AATGATACGGCGACCACCGAGATCTACACTCCTGTAAACACTCTTTCCCTACACGACGCTCTTCCGATCT	5
GBS_S_UDI0054_p7	CAAGCAGAAGACGGCATACGAGATTGGTGGCAGTGACTGGAGTTCAGACGTGTGCTCTTCCGATC	5
GBS_S_UDI0064_p5	AATGATACGGCGACCACCGAGATCTACACGTTGTCCGACACTCTTTCCCTACACGACGCTCTTCCGATCT	5
GBS_S_UDI0064_p7	CAAGCAGAAGACGGCATACGAGATCCATTCGAGTGACTGGAGTTCAGACGTGTGCTCTTCCGATC	5
GBS_S_UDI0066_p5	AATGATACGGCGACCACCGAGATCTACACGCTTGCGCACACTCTTTCCCTACACGACGCTCTTCCGATCT	5
GBS_S_UDI0066_p7	CAAGCAGAAGACGGCATACGAGATGTGTCGGAGTGACTGGAGTTCAGACGTGTGCTCTTCCGATC	5
GBS_S_UDI0067_p5	AATGATACGGCGACCACCGAGATCTACACAGTATCTTACACTCTTTCCCTACACGACGCTCTTCCGATCT	5
GBS_S_UDI0067_p7	CAAGCAGAAGACGGCATACGAGATTTCCTGTTGTGACTGGAGTTCAGACGTGTGCTCTTCCGATC	5
GBS_S_UDI0068_p5	AATGATACGGCGACCACCGAGATCTACACGACGCTCCACACTCTTTCCCTACACGACGCTCTTCCGATCT	5
GBS_S_UDI0068_p7	CAAGCAGAAGACGGCATACGAGATCCTTCACCGTGACTGGAGTTCAGACGTGTGCTCTTCCGATC	5
GBS_S_UDI0076_p5	AATGATACGGCGACCACCGAGATCTACACGGTTCACCACACTCTTTCCCTACACGACGCTCTTCCGATCT	5
GBS_S_UDI0076_p7	CAAGCAGAAGACGGCATACGAGATGACGTCTTGTGACTGGAGTTCAGACGTGTGCTCTTCCGATC	5
GBS_S_UDI0077_p5	AATGATACGGCGACCACCGAGATCTACACCATTGTTGACACTCTTTCCCTACACGACGCTCTTCCGATCT	5
GBS_S_UDI0077_p7	CAAGCAGAAGACGGCATACGAGATTGCGAGACGTGACTGGAGTTCAGACGTGTGCTCTTCCGATC	5
GBS_S_UDI0079_p5	AATGATACGGCGACCACCGAGATCTACACCTCTGCCTACACTCTTTCCCTACACGACGCTCTTCCGATCT	5
GBS_S_UDI0079_p7	CAAGCAGAAGACGGCATACGAGATACAGGCGCGTGACTGGAGTTCAGACGTGTGCTCTTCCGATC	5
GBS_S_UDI0084_p5	AATGATACGGCGACCACCGAGATCTACACAGCGAGCTACACTCTTTCCCTACACGACGCTCTTCCGATCT	5
GBS_S_UDI0084_p7	CAAGCAGAAGACGGCATACGAGATTCATCCTTGTGACTGGAGTTCAGACGTGTGCTCTTCCGATC	5
GBS_S_UDI0092_p5	AATGATACGGCGACCACCGAGATCTACACGGTGAAGGACACTCTTTCCCTACACGACGCTCTTCCGATCT	5
GBS_S_UDI0092_p7	CAAGCAGAAGACGGCATACGAGATACGCACCTGTGACTGGAGTTCAGACGTGTGCTCTTCCGATC	5
GBS_S_UDI0094_p5	AATGATACGGCGACCACCGAGATCTACACTTCACAATACACTCTTTCCCTACACGACGCTCTTCCGATCT	5
GBS_S_UDI0094_p7	CAAGCAGAAGACGGCATACGAGATCGTCTGCGGTGACTGGAGTTCAGACGTGTGCTCTTCCGATC	5
GBS_S_UDI0011_p5	AATGATACGGCGACCACCGAGATCTACACCGCGGTTCACACTCTTTCCCTACACGACGCTCTTCCGATCT	5
GBS_S_UDI0011_p7	CAAGCAGAAGACGGCATACGAGATTCTCTACTGTGACTGGAGTTCAGACGTGTGCTCTTCCGATC	5
GBS_S_UDI0013_p5	AATGATACGGCGACCACCGAGATCTACACAAGGATGAACACTCTTTCCCTACACGACGCTCTTCCGATCT	5
GBS_S_UDI0013_p7	CAAGCAGAAGACGGCATACGAGATCCAAGTCTGTGACTGGAGTTCAGACGTGTGCTCTTCCGATC	5
GBS_S_UDI0019_p5	AATGATACGGCGACCACCGAGATCTACACACTCTATGACACTCTTTCCCTACACGACGCTCTTCCGATCT	5
GBS_S_UDI0019_p7	CAAGCAGAAGACGGCATACGAGATATGTAAGTGTGACTGGAGTTCAGACGTGTGCTCTTCCGATC	5
GBS_S_UDI0027_p5	AATGATACGGCGACCACCGAGATCTACACCCAAGTCCACACTCTTTCCCTACACGACGCTCTTCCGATCT	5
GBS_S_UDI0027_p7	CAAGCAGAAGACGGCATACGAGATCTTGGTATGTGACTGGAGTTCAGACGTGTGCTCTTCCGATC	5
GBS_S_UDI0031_p5	AATGATACGGCGACCACCGAGATCTACACCTAGCTTGACACTCTTTCCCTACACGACGCTCTTCCGATCT	5
GBS_S_UDI0031_p7	CAAGCAGAAGACGGCATACGAGATGGCATTCTGTGACTGGAGTTCAGACGTGTGCTCTTCCGATC	5
GBS_S_UDI0034_p5	AATGATACGGCGACCACCGAGATCTACACTTCAGGTCACACTCTTTCCCTACACGACGCTCTTCCGATCT	5
GBS_S_UDI0034_p7	CAAGCAGAAGACGGCATACGAGATCGTTAGAAGTGACTGGAGTTCAGACGTGTGCTCTTCCGATC	5
GBS_S_UDI0035_p5	AATGATACGGCGACCACCGAGATCTACACAGTAGAGAACACTCTTTCCCTACACGACGCTCTTCCGATCT	5
GBS_S_UDI0035_p7	CAAGCAGAAGACGGCATACGAGATAGCCTCATGTGACTGGAGTTCAGACGTGTGCTCTTCCGATC	5
GBS_S_UDI0037_p5	AATGATACGGCGACCACCGAGATCTACACAGACTTGGACACTCTTTCCCTACACGACGCTCTTCCGATCT	5
GBS_S_UDI0037_p7	CAAGCAGAAGACGGCATACGAGATTCGTAGTGGTGACTGGAGTTCAGACGTGTGCTCTTCCGATC	5
GBS_S_UDI0039_p5	AATGATACGGCGACCACCGAGATCTACACCTTAAGCCACACTCTTTCCCTACACGACGCTCTTCCGATCT	5
GBS_S_UDI0039_p7	CAAGCAGAAGACGGCATACGAGATTAAGTGGTGTGACTGGAGTTCAGACGTGTGCTCTTCCGATC	5
GBS_S_UDI0041_p5	AATGATACGGCGACCACCGAGATCTACACCTGTATTAACACTCTTTCCCTACACGACGCTCTTCCGATCT	5
GBS_S_UDI0041_p7	CAAGCAGAAGACGGCATACGAGATATATGGATGTGACTGGAGTTCAGACGTGTGCTCTTCCGATC	5
GBS_S_UDI0043_p5	AATGATACGGCGACCACCGAGATCTACACACTTACATACACTCTTTCCCTACACGACGCTCTTCCGATCT	5
GBS_S_UDI0043_p7	CAAGCAGAAGACGGCATACGAGATAAGATACTGTGACTGGAGTTCAGACGTGTGCTCTTCCGATC	5
GBS_S_UDI0047_p5	AATGATACGGCGACCACCGAGATCTACACAATTCTGCACACTCTTTCCCTACACGACGCTCTTCCGATCT	5
GBS_S_UDI0047_p7	CAAGCAGAAGACGGCATACGAGATGTTCCAATGTGACTGGAGTTCAGACGTGTGCTCTTCCGATC	5
GBS_S_UDI0056_p5	AATGATACGGCGACCACCGAGATCTACACGAGGCATTACACTCTTTCCCTACACGACGCTCTTCCGATCT	5
GBS_S_UDI0056_p7	CAAGCAGAAGACGGCATACGAGATGAATGAGAGTGACTGGAGTTCAGACGTGTGCTCTTCCGATC	5
GBS_S_UDI0057_p5	AATGATACGGCGACCACCGAGATCTACACCCTCGGTAACACTCTTTCCCTACACGACGCTCTTCCGATCT	5
GBS_S_UDI0057_p7	CAAGCAGAAGACGGCATACGAGATTGCGGCGTGTGACTGGAGTTCAGACGTGTGCTCTTCCGATC	5
GBS_S_UDI0060_p5	AATGATACGGCGACCACCGAGATCTACACGCAGAATCACACTCTTTCCCTACACGACGCTCTTCCGATCT	5
GBS_S_UDI0060_p7	CAAGCAGAAGACGGCATACGAGATAGCTCGCTGTGACTGGAGTTCAGACGTGTGCTCTTCCGATC	5
GBS_S_UDI0071_p5	AATGATACGGCGACCACCGAGATCTACACATTGGAACACACTCTTTCCCTACACGACGCTCTTCCGATCT	5
GBS_S_UDI0071_p7	CAAGCAGAAGACGGCATACGAGATACTCGTGTGTGACTGGAGTTCAGACGTGTGCTCTTCCGATC	5
GBS_S_UDI0074_p5	AATGATACGGCGACCACCGAGATCTACACTAGAGCGCACACTCTTTCCCTACACGACGCTCTTCCGATCT	5
GBS_S_UDI0074_p7	CAAGCAGAAGACGGCATACGAGATTGGCCGGTGTGACTGGAGTTCAGACGTGTGCTCTTCCGATC	5
GBS_S_UDI0078_p5	AATGATACGGCGACCACCGAGATCTACACTGCCACCAACACTCTTTCCCTACACGACGCTCTTCCGATCT	5
GBS_S_UDI0078_p7	CAAGCAGAAGACGGCATACGAGATCATAGAGTGTGACTGGAGTTCAGACGTGTGCTCTTCCGATC	5
GBS_S_UDI0080_p5	AATGATACGGCGACCACCGAGATCTACACTCTCATTCACACTCTTTCCCTACACGACGCTCTTCCGATCT	5
GBS_S_UDI0080_p7	CAAGCAGAAGACGGCATACGAGATGTGAATATGTGACTGGAGTTCAGACGTGTGCTCTTCCGATC	5
GBS_S_UDI0090_p5	AATGATACGGCGACCACCGAGATCTACACTCCGACACACACTCTTTCCCTACACGACGCTCTTCCGATCT	5
GBS_S_UDI0090_p7	CAAGCAGAAGACGGCATACGAGATCGCTATGTGTGACTGGAGTTCAGACGTGTGCTCTTCCGATC	5
GBS_S_UDI0093_p5	AATGATACGGCGACCACCGAGATCTACACCCTGTGGCACACTCTTTCCCTACACGACGCTCTTCCGATCT	5
GBS_S_UDI0093_p7	CAAGCAGAAGACGGCATACGAGATTACTCATAGTGACTGGAGTTCAGACGTGTGCTCTTCCGATC	5
GBS_S_UDI0096_p5	AATGATACGGCGACCACCGAGATCTACACGTGTAGACACTCTTTCCCTACACGACGCTCTTCCGATCT	5
GBS_S_UDI0096_p7	CAAGCAGAAGACGGCATACGAGATCTAGCGCTGTGACTGGAGTTCAGACGTGTGCTCTTCCGATC	5
